# An Automated Pipeline for Differential Cell Counts on Whole-Slide Bone Marrow Aspirate Smears

**DOI:** 10.1101/2022.05.26.493480

**Authors:** Joshua E. Lewis, Conrad W. Shebelut, Bradley R. Drumheller, Xuebao Zhang, Nithya Shanmugam, Michel Attieh, Michael C. Horwath, Anurag Khanna, Geoffrey H. Smith, David A. Gutman, Ahmed Aljudi, Lee A.D. Cooper, David L. Jaye

**Affiliations:** Department of Pathology and Laboratory Medicine, Emory University, Atlanta, GA; Department of Biomedical Informatics, Emory University, Atlanta, GA; Department of Pathology, Northwestern University, Chicago, IL; Winship Cancer Institute, Emory University, Atlanta, GA

## Abstract

Pathologic diagnosis of bone marrow disorders relies in part on microscopic analysis of bone marrow aspirate (BMA) smears and manual counting of marrow nucleated cells to obtain a differential cell count (DCC). This manual process has significant limitations, including analysis of only a small subset of optimal slide areas and nucleated cells, and inter-observer variability due to differences in cell selection and classification. To address these shortcomings, we developed an automated machine learning-based pipeline for obtaining 11-component DCCs on whole-slide BMAs. This pipeline utilizes a sequential process of identifying optimal BMA regions with high proportions of marrow nucleated cells, detecting individual cells within these optimal areas, and classifying these cells into one of 11 DCC components. Convolutional neural network models were trained on 396,048 BMA region, 28,914 cell boundary, and 1,510,976 cell class images from manual annotations. The resulting automated pipeline produces 11-component DCCs that demonstrate high statistical and diagnostic concordance with manual DCCs among a heterogeneous group of testing BMA slides with varying pathologies and cellularities. Additionally, we show that automated analysis can reduce intra-slide variance in DCCs by analyzing the whole slide and marrow nucleated cells within optimal regions. Finally, pipeline outputs of region classification, cell detection, and cell classification can be visualized using whole-slide image analysis software. This study demonstrates the feasibility of a fully-automated pipeline for generating DCCs on scanned whole-slide BMA images, with the potential for improving the current standard of practice for utilizing BMA smears in the laboratory analysis of hematologic disorders.
