## Supplementary Table 1 for "An Automated Pipeline for Differential Cell Counts on Whole-Slide Bone Marrow Aspirate Smears"

### Sheet: Sheet1
General Information			Sample Groups						Peripheral Blood Counts						Manual BMA Differential Counts
Slide Name	Notes	Used in Chandradevan et al.	Training/Validation - Region Classification	Training/Validation - Cell Detection	Training/Validation - Cell Classification	Testing - Full Pipeline	Diagnosis Group	Cellularity Group	WBC [10E3/mcL]	WBC [Flag]	RBC [10E6/mcL]	RBC [Flag]	Plt [10E3/mcL]	Plt [Flag]	Total Cells	Myeloblast [%]	Promyelocyte [%]	Myelocyte [%]	Metamyelocyte [%]	Band/Seg [%]	Monocyte [%]	Eosinophil [%]	Basophil [%]	Early Erythroid Precursor [%]	Late Erythroid Precursor [%]	Lymphocyte [%]	Plasma Cell [%]	Other [%]	TOTAL [%]
93090		X	X	X	X		Benign	Normocellular	3.1	LOW	3.84	LOW	187	NORMAL	500	1	1	6	3	17	2	2	2	5	46	13	2	0	100
93091		X	X	X	X		Benign	Normocellular	5.44	NORMAL	3.9	LOW	176	NORMAL	500	1	2	5	2	34	1	1	1	3	30	15	5	0	100
93092		X	X	X	X		Benign	Hypocellular	5.7	NORMAL	3.27	LOW	74	LOW	500	0	2	2	1	22	1	1	1	4	45	14	7	0	100
93093		X	X		X		Benign	Normocellular	1.14	LOW	3.66	LOW	42	LOW	500	0	2	5	6	31	1	4	0	2	33	15	1	0	100
93094		X	X	X	X		Benign	Hypocellular	3.35	LOW	3.71	LOW	268	NORMAL	500	1	2	11	4	22	1	6	2	4	25	17	5	0	100
93095		X				X	Benign	Normocellular	7.37	NORMAL	3.77	LOW	212	NORMAL	500	4	5	12	11	38	1	3	0	1	14	9	2	0	100
93096		X	X	X	X		Benign	Normocellular	4.46	NORMAL	2.98	LOW	252	NORMAL	500	1	3	10	8	34	1	4	0	2	16	19	2	0	100
93097		X	X	X	X		Benign	Normocellular	4.99	NORMAL	3.91	LOW	191	NORMAL	500	0	0	3	1	46	0	5	0	2	8	34	1	0	100
93098		X	X	X	X		Benign	Normocellular	5.07	NORMAL	4.89	NORMAL	204	NORMAL	500	1	0	6	0	34	0	2	0	3	24	26	4	0	100
93099		X	X	X	X		Benign	Hypocellular	3.63	LOW	4.51	LOW	135	LOW	500	0	0	4	1	23	1	3	0	3	28	34	3	0	100
93100		X	X	X	X		Benign	Normocellular	5.57	NORMAL	3.71	LOW	241	NORMAL	500	1	0	3	1	40	1	1	0	3	19	31	0	0	100
93101		X	X		X		Benign	Hypercellular	4.84	NORMAL	2.12	LOW	251	NORMAL	500	2	0	3	0	43	0	1	0	9	12	29	1	0	100
93102		X				X	Benign	Normocellular	5.85	NORMAL	4.82	NORMAL	101	LOW	500	1	0	3	0	35	1	2	0	6	17	33	2	0	100
93103		X				X	Benign	Normocellular	5.19	NORMAL	3.84	LOW	78	LOW	500	1	0	2	2	50	0	2	0	5	7	31	0	0	100
93104		X	X	X	X		Benign	Normocellular	9.27	HIGH	4.73	NORMAL	412	HIGH	500	1	0	6	1	49	0	2	0	1	12	27	1	0	100
101625			X	X	X		MM	Normocellular	2.9	LOW	3.74	LOW	214	NORMAL	-	-	-	-	-	-	-	-	-	-	-	-	-	-	-
101626			X	X	X		Benign	Hypercellular	9.4	HIGH	3.91	LOW	216	NORMAL	-	-	-	-	-	-	-	-	-	-	-	-	-	-	-
101627			X	X	X		Benign	Normocellular	5.4	NORMAL	3.45	LOW	146	LOW	300	2	0	3	3	36	1	6	0	3	20	24	2	0	100
101628			X	X	X		Benign	Normocellular	7.7	NORMAL	3.85	LOW	309	NORMAL	-	-	-	-	-	-	-	-	-	-	-	-	-	-	-
101629						X	Benign	Hypercellular	7.9	NORMAL	2.79	LOW	383	NORMAL	300	3	6	10	10	29	0	4	1	2	19	14	2	0	100
101630			X				MM	Hypercellular	-	-	-	-	-	-	-	-	-	-	-	-	-	-	-	-	-	-	-	-	-
101631			X		X		Benign	Normocellular	7.1	NORMAL	4.99	NORMAL	354	NORMAL	-	-	-	-	-	-	-	-	-	-	-	-	-	-	-
101632			X		X		Benign	Hypercellular	10.43	NORMAL	3.93	LOW	14	LOW	300	1	5	12	13	25	2	4	0	0	21	15	2	0	100
101633			X		X		Benign	Hypercellular	0.5	LOW	3	LOW	48	LOW	300	0	1	1	1	2	0	0	0	1	67	25	2	0	100
101635			X	X	X		Benign	Normocellular	4.2	NORMAL	3.7	LOW	120	LOW	300	1	6	6	3	12	2	3	0	1	43	22	1	0	100
101636	Manual BMA differential adds up to 97%		X	X	X		Benign	Hypercellular	1.9	LOW	2.28	LOW	46	LOW	300	0	5	8	8	15	2	2	0	1	50	5	1	0	97
131441							MM	Normocellular	3.1	-	-	-	272	-	-	-	-	-	-	-	-	-	-	-	-	-	-	-	-
131443			X		X		MM	Normocellular	4.9	NORMAL	3.41	LOW	147	LOW	-	-	-	-	-	-	-	-	-	-	-	-	-	-	-
131444							MM	Hypercellular	-	-	-	-	-	-	-	-	-	-	-	-	-	-	-	-	-	-	-	-	-
131445		X					MM	Normocellular	5	NORMAL	3.04	LOW	173	NORMAL	-	-	-	-	-	-	-	-	-	-	-	-	-	-	-
131446			X	X	X		MM	Normocellular	2.9	LOW	3.92	LOW	212	NORMAL	-	-	-	-	-	-	-	-	-	-	-	-	-	-	-
131447		X	X	X	X		MM	Hypercellular	4.6	NORMAL	3.01	LOW	105	LOW	-	-	-	-	-	-	-	-	-	-	-	-	-	-	-
131448			X	X	X		MM	Normocellular	5.5	NORMAL	3.25	LOW	66	LOW	-	-	-	-	-	-	-	-	-	-	-	-	-	-	-
131449			X	X	X		MM	Normocellular	2.8	LOW	3.59	LOW	103	LOW	-	-	-	-	-	-	-	-	-	-	-	-	-	-	-
131450			X	X	X		MM	Hypocellular	2.8	LOW	3.97	LOW	193	NORMAL	-	-	-	-	-	-	-	-	-	-	-	-	-	-	-
131451			X				MM	Normocellular	2.9	LOW	4.34	NORMAL	166	NORMAL	-	-	-	-	-	-	-	-	-	-	-	-	-	-	-
131452			X				MM	Normocellular	-	-	-	-	-	-	-	-	-	-	-	-	-	-	-	-	-	-	-	-	-
131453			X	X	X		MM	Hypercellular	4.1	LOW	3.76	LOW	212	NORMAL	-	-	-	-	-	-	-	-	-	-	-	-	-	-	-
131454			X	X	X		MM	Hypercellular	4.4	NORMAL	4.18	LOW	343	NORMAL	-	-	-	-	-	-	-	-	-	-	-	-	-	-	-
131455					X		MM	Normocellular	10.6	HIGH	3.69	LOW	124	LOW	-	-	-	-	-	-	-	-	-	-	-	-	-	-	-
131456				X	X		MM	Hypocellular	3.9	LOW	2.32	LOW	82	LOW	-	-	-	-	-	-	-	-	-	-	-	-	-	-	-
131457				X	X		MM	Normocellular	5.2	NORMAL	3.35	LOW	182	NORMAL	-	-	-	-	-	-	-	-	-	-	-	-	-	-	-
131458			X	X	X		MM	Hypocellular	10.6	HIGH	3.69	LOW	124	LOW	-	-	-	-	-	-	-	-	-	-	-	-	-	-	-
131459				X	X		MM	Normocellular	4.2	NORMAL	2.54	LOW	81	LOW	300	2	0	1	3	19	0	0	0	0	24	15	36	0	100
131460				X	X		MM	Hypercellular	3	LOW	4.05	NORMAL	157	NORMAL	-	-	-	-	-	-	-	-	-	-	-	-	-	-	-
131461				X	X		MM	Hypercellular	7.8	NORMAL	3.43	LOW	427	HIGH	300	0	2	2	3	31	0	4	0	5	23	10	20	0	100
131462				X	X		MM	Normocellular	4.5	NORMAL	2.79	LOW	195	NORMAL	-	-	-	-	-	-	-	-	-	-	-	-	-	-	-
131463				X	X		MM	Normocellular	14.9	HIGH	2.79	LOW	110	LOW	-	-	-	-	-	-	-	-	-	-	-	-	-	-	-
135059			X				AML	Normocellular	2	LOW	2.31	LOW	89	LOW	300	31	4	10	5	11	2	2	0	2	5	25	3	0	100
135060		X	X	X	X		AML	Hypercellular	5.1	NORMAL	2.84	LOW	157	NORMAL	-	-	-	-	-	-	-	-	-	-	-	-	-	-	-
135061			X				AML	Normocellular	2	LOW	2.78	LOW	427	HIGH	300	34	6	10	4	12	0	5	1	3	9	11	5	0	100
135062		X	X	X	X		AML	Hypercellular	5.1	NORMAL	2.84	LOW	157	NORMAL	-	-	-	-	-	-	-	-	-	-	-	-	-	-	-
135063						X	AML	Hypocellular	1.78	LOW	3.26	LOW	137	NORMAL	300	37	0	0	0	3	0	3	0	2	30	19	6	0	100
135064			X				AML	Hypocellular	85.8	HIGH	2.48	LOW	46	LOW	300	83	0	0	0	1	0	1	0	0	4	10	1	0	100
135065		X	X	X	X		AML	Hypercellular	4.7	NORMAL	3.14	LOW	76	LOW	300	47	2	2	1	4	9	1	0	1	17	12	4	0	100
169833							MM	Hypocellular	-	-	-	-	-	-	-	-	-	-	-	-	-	-	-	-	-	-	-	-	-
187415			X		X		AML	Normocellular	0.8	LOW	2.49	LOW	126	LOW	300	25	5	9	4	10	4	4	0	1	25	11	2	0	100
187416						X	AML	Normocellular	0.7	LOW	2.39	LOW	126	LOW	300	40	6	7	2	8	0	0	0	0	21	13	3	0	100
187418			X		X		CML	Hypercellular	92.4	HIGH	2.53	LOW	45	LOW	300	5	19	17	18	17	0	3	0	3	3	12	3	0	100
187419			X		X		AML	Hypocellular	1.2	LOW	3.42	LOW	28	LOW	300	20	10	20	13	10	1	5	0	0	9	11	1	0	100
187420			X		X		AML	Normocellular	1.3	LOW	2.49	LOW	18	LOW	300	44	1	2	2	2	0	0	0	1	32	10	6	0	100
187421			X		X		AML	Hypercellular	0.5	LOW	3.13	LOW	14	LOW	300	28	4	4	5	11	1	5	0	1	30	9	2	0	100
187422			X		X		AML	Hypocellular	1.2	LOW	3.17	LOW	179	NORMAL	300	12	13	2	0	13	0	0	0	3	31	20	6	0	100
187423			X		X		AML	Hypocellular	1.3	LOW	2.81	LOW	32	LOW	-	-	-	-	-	-	-	-	-	-	-	-	-	-	-
187424			X				Benign	Normocellular	3.6	LOW	4.07	NORMAL	106	LOW	300	3	2	4	8	20	0	8	0	1	23	30	1	0	100
187425						X	Benign	Normocellular	21.2	HIGH	3.38	LOW	140	LOW	300	2	25	8	7	31	0	0	0	1	20	5	1	0	100
187426			X		X		Burkitt	Hypercellular	30.6	HIGH	2.73	LOW	33	LOW	300	0	0	0	0	0	0	0	0	0	1	8	1	90	100
187427						X	Benign	Normocellular	1.3	LOW	2.39	LOW	165	NORMAL	300	1	1	11	3	4	0	5	1	12	42	15	5	0	100
187432			X		X		DLBCL	Hypocellular	16.2	HIGH	2.86	LOW	32	LOW	300	0	2	1	0	7	0	0	1	0	27	10	0	52	100
187433			X		X		MM	Hypercellular	-	-	-	-	-	-	-	-	-	-	-	-	-	-	-	-	-	-	-	-	-
191486					X		MM	Normocellular	2.8	LOW	3.21	LOW	346	NORMAL	-	-	-	-	-	-	-	-	-	-	-	-	-	-	-
191488					X		MM	Normocellular	5.5	NORMAL	3.9	LOW	311	NORMAL	-	-	-	-	-	-	-	-	-	-	-	-	-	-	-
191490					X		MM	Hypercellular	10.1	HIGH	1.93	LOW	230	NORMAL	-	-	-	-	-	-	-	-	-	-	-	-	-	-	-
191492			X	X	X		Benign	Hypocellular	8	NORMAL	2.55	LOW	178	NORMAL	-	-	-	-	-	-	-	-	-	-	-	-	-	-	-
191495			X		X		MM	Hypocellular	8.2	NORMAL	3.45	LOW	258	NORMAL	-	-	-	-	-	-	-	-	-	-	-	-	-	-	-
191497					X		MM	Normocellular	8	NORMAL	3.56	LOW	143	LOW	-	-	-	-	-	-	-	-	-	-	-	-	-	-	-
191498					X		MM	Hypercellular	5.3	NORMAL	2.89	LOW	44	LOW	-	-	-	-	-	-	-	-	-	-	-	-	-	-	-
191499	Manual BMA differential adds up to 99%					X	MM	Normocellular	2.3	LOW	2.47	LOW	119	LOW	300	0	0	0	0	1	0	2	0	0	0	9	87	0	99
191500	Manual BMA differential adds up to 100.1%					X	MM	Normocellular	2.2	LOW	2.86	LOW	158	NORMAL	300	1.7	4.3	5	4.3	1.7	0.7	0.7	0.7	8.3	29.3	3.7	39.7	0	100.1
191504					X		MM	Normocellular	9	NORMAL	3.83	LOW	242	NORMAL	-	-	-	-	-	-	-	-	-	-	-	-	-	-	-
194514			X		X		ET	Normocellular	10.9	HIGH	5.28	HIGH	1256	HIGH	300	2	3	6	6	28	1	4	1	3	19	24	3	0	100
194516			X				CML	Hypercellular	212.6	HIGH	4.2	LOW	347	NORMAL	300	0	7	11	19	34	3	8	7	0	2	6	0	3	100
194517			X		X		CML	Hypercellular	212.6	HIGH	4.2	LOW	347	NORMAL	300	0	7	11	19	34	3	8	7	0	2	6	0	3	100
194518			X		X		ET	Normocellular	9.4	NORMAL	4.42	NORMAL	855	HIGH	300	2	6	10	12	30	2	5	0	1	17	13	2	0	100
194519			X		X		ET	Normocellular	9.4	NORMAL	4.42	NORMAL	855	HIGH	300	2	6	10	12	30	2	5	0	1	17	13	2	0	100
194520						X	CML	Hypercellular	92.4	HIGH	2.53	LOW	45	LOW	300	5	19	17	18	17	0	3	0	3	3	12	3	0	100
194521	Manual BMA differential adds up to 101%		X				CML	Hypercellular	421.8	HIGH	2.2	LOW	245	NORMAL	300	1	13	16	10	40	0	8	1	5	4	3	0	0	101
194522	Manual BMA differential adds up to 101%		X		X		CML	Hypercellular	421.8	HIGH	2.2	LOW	245	NORMAL	300	1	13	16	10	40	0	8	1	5	4	3	0	0	101
194523			X		X		CLL	Hypocellular	24.7	HIGH	3.59	LOW	212	NORMAL	300	1	3	6	5	21	0	3	0	1	22	35	3	0	100
194524			X		X		CLL	Normocellular	24.7	HIGH	3.59	LOW	212	NORMAL	300	1	3	6	5	21	0	3	0	1	22	35	3	0	100
194525			X		X		CMML	Hypercellular	42.1	HIGH	3.07	LOW	74	LOW	-	-	-	-	-	-	-	-	-	-	-	-	-	-	-
194526			X				CMML	Hypercellular	42.1	HIGH	3.07	LOW	74	LOW	-	-	-	-	-	-	-	-	-	-	-	-	-	-	-
194527			X		X		ET	Normocellular	8.2	NORMAL	5.21	NORMAL	1290	HIGH	-	-	-	-	-	-	-	-	-	-	-	-	-	-	-
194528			X				ET	Normocellular	8.2	NORMAL	5.21	NORMAL	1290	HIGH	-	-	-	-	-	-	-	-	-	-	-	-	-	-	-
194529			X		X		ET	Normocellular	3.6	LOW	3.14	LOW	1739	HIGH	300	3	2	15	7	11	1	2	0	3	30	23	3	0	100
194530			X				CMML	Normocellular	28.5	HIGH	3.18	LOW	20	LOW	-	-	-	-	-	-	-	-	-	-	-	-	-	-	-
194531						X	CMML	Hypercellular	51.8	HIGH	2.92	LOW	107	LOW	300	3	11	14	3	14	15	9	2	1	12	14	2	0	100
194532			X		X		CMML	Hypercellular	51.8	HIGH	2.92	LOW	107	LOW	300	3	11	14	3	14	15	9	2	1	12	14	2	0	100
195340						X	CLL	Hypocellular	138.5	HIGH	4.64	NORMAL	263	NORMAL	300	1	2	6	2	15	2	5	1	6	16	44	0	0	100
195341					X		CLL	Hypocellular	138.5	HIGH	4.64	NORMAL	263	NORMAL	300	1	2	6	2	15	2	5	1	6	16	44	0	0	100
195342						X	Benign	Hypocellular	110.2	HIGH	4.74	NORMAL	192	NORMAL	300	2	3	2	1	10	0	2	0	1	9	69	1	0	100
195344						X	MM	Hypocellular	4.5	NORMAL	4.24	NORMAL	420	HIGH	300	2	0	5	6	8	3	3	0	2	6	10	55	0	100
195345					X		MM	Hypercellular	4.5	NORMAL	4.24	NORMAL	420	HIGH	300	2	0	5	6	8	3	3	0	2	6	10	55	0	100
224998						X	AML	Hypocellular	1.2	LOW	3	LOW	21	LOW	300	9	1	0	1	5	0	0	0	1	10	55	18	0	100
224999						X	AML	Hypercellular	4	NORMAL	2.45	LOW	46	LOW	300	67	7	4	0	1	1	1	2	0	4	12	1	0	100
225001						X	AML	Hypercellular	57.6	HIGH	1.97	LOW	101	LOW	300	93	0	0	0	0	0	0	0	1	1	3	2	0	100
225002						X	AML	Normocellular	1.8	LOW	3.61	LOW	28	LOW	300	45	4	16	2	9	11	2	0	0	6	4	1	0	100
225003						X	AML	Hypocellular	3.3	LOW	3.53	LOW	13	LOW	300	25	1	1	2	10	2	0	0	3	40	15	1	0	100
225004						X	AML	Hypocellular	3.9	LOW	3.19	LOW	30	LOW	300	19	6	5	6	9	8	6	0	3	21	14	3	0	100
225005						X	AML	Normocellular	1.3	LOW	2.91	LOW	415	HIGH	300	22	6	8	2	17	1	3	0	0	25	15	1	0	100
225006						X	AML	Normocellular	1.9	LOW	3.02	LOW	325	NORMAL	300	57	0	6	3	8	1	1	0	3	10	8	3	0	100
225007						X	AML	Hypocellular	0.6	LOW	2.09	LOW	49	LOW	300	2	9	10	5	5	0	3	1	4	47	12	2	0	100
225008						X	AML	Normocellular	3.6	LOW	2.6	LOW	5	LOW	300	74	4	1	0	3	0	0	0	0	2	13	3	0	100
225009						X	AML	Normocellular	5.5	NORMAL	2.89	LOW	74	LOW	300	35	2	2	4	12	0	2	0	3	26	13	1	0	100
230193	All erythoid precursors put under "Early"					X	MM	Normocellular	4.4	NORMAL	2.27	LOW	52	LOW	300	0	0	0	0.5	4.5	0	0	0	15	0	0	80	0	100
230194	All erythoid precursors put under "Early"					X	MM	Hypocellular	5.1	NORMAL	4.58	LOW	226	NORMAL	300	0	1	1	1	4	1	3	0.5	25	0	1	62.5	0	100
230195	All erythoid precursors put under "Early"					X	MM	Hypercellular	4.5	NORMAL	5.3	HIGH	149	LOW	300	0	0.5	2	3.5	20	0	1	0	23	0	4	46	0	100
230197	All erythoid precursors put under "Early"					X	MM	Hypercellular	2.9	LOW	2.66	LOW	101	LOW	300	0	2	1	2	10	0	3.5	0	8	0	0	73.5	0	100
230200	All erythoid precursors put under "Early"					X	MM	Normocellular	3.4	LOW	2.84	LOW	178	NORMAL	300	0.5	2.5	1	1.5	7	9.5	0	1	33.5	0	10.5	33	0	100
230201	All erythoid precursors put under "Early"					X	MM	Normocellular	8.2	NORMAL	2.39	LOW	301	NORMAL	300	1	2	8	13	26	0	0.5	0.5	25	0	3	21	0	100
230202	All erythoid precursors put under "Early"					X	MM	Normocellular	1.7	LOW	2.38	LOW	39	LOW	300	6.5	4.5	4.8	3.1	7.9	0.3	1	0	32.5	0	14.8	24.6	0	100
230203	All erythoid precursors put under "Early"					X	MM	Hypocellular	3	LOW	4.27	LOW	158	NORMAL	300	2	5.3	8.7	3	8.4	0	1.6	2	22.7	0	21	25.3	0	100
230204	All erythoid precursors put under "Early"					X	MM	Normocellular	2.8	LOW	3.42	LOW	191	NORMAL	300	0.3	2	8	6	27	0.7	0.3	0	22	0	7	26.7	0	100
230209						X	MM	Normocellular	5.9	NORMAL	3.42	LOW	281	NORMAL	300	2	6	10	10	30	0	2	0	0	17	14	9	0	100
230211						X	MM	Hypocellular	8.3	NORMAL	4.48	NORMAL	292	NORMAL	300	1	6	8	10	20	0	5	0	2	24	14	10	0	100
230212	All erythoid precursors put under "Early"					X	MM	Hypercellular	9.1	NORMAL	3.13	LOW	197	NORMAL	300	1	7.5	5	2	31	0	0	0	39.5	0	5	9	0	100
230213	All erythoid precursors put under "Early"					X	MM	Normocellular	3.7	LOW	3.75	LOW	115	LOW	300	1.3	2.7	4	3.7	20	1	6.3	3	40	0	5.3	12.7	0	100
230214	All erythoid precursors put under "Early"					X	MM	Normocellular	3.2	LOW	3.84	LOW	87	LOW	300	1	3	4	2	29	0	0	0	38	0	0	23	0	100
230215	All erythoid precursors put under "Early"					X	MM	Normocellular	3.2	LOW	3.7	LOW	152	NORMAL	300	2.3	1.3	5	3	11.3	2	5	0.7	60	0	3.7	5.7	0	100
230216						X	MM	Hypocellular	8.5	NORMAL	4.5	LOW	261	NORMAL	300	2	4	7	7	27	3	3	0	1	21	20	5	0	100
230217	All erythoid precursors put under "Early"					X	MM	Normocellular	4.2	NORMAL	3.53	LOW	108	LOW	300	1	2.5	3	0.5	45	0.5	0	0.5	45	0	0	2	0	100
91315		X	X	X	X		Benign	Normocellular	9.2	HIGH	3.04	LOW	128	LOW	300	0	0	4	9	30	2	2	0	1	40	12	0	0	100
91316		X				X	Benign	Normocellular	3	LOW	3.61	LOW	63	LOW	300	1	1	7	9	25	0	4	0	4	28	13	8	0	100
