## Supplementary Table 2 for "An Automated Pipeline for Differential Cell Counts on Whole-Slide Bone Marrow Aspirate Smears"

### Sheet: Sheet1
Slide	Evaluator ID	Slide type	Blast [N]	Blast [%]	Promyelocyte [N]	Myelocyte [N]	Metamyelocyte [N]	Band/Seg [N]	Basophil [N]	Eosinophil [N]	Lymphocyte [N]	Monocyte [N]	Erythroid Precursor [N]	Plasma Cell [N]	Plasma Cell [%]	Total [N]
187427	1	digital	9	3	14	57	12	12	2	0	23	3	148	20	6.66667	300
187427	2	digital	3	1	26	52	11	3	1	24	13	3	141	23	7.66667	300
187427	3	digital	0	0	9	29	8	10	7	17	23	3	187	7	2.33333	300
187427	4	glass	3	1	6	24	6	12	0	15	18	6	201	9	3	300
187427	5	glass	2.1	0.699301	2.1	21.9	21.9	17.1	0	5.1	24	2.1	180	24	7.99201	300.3
187427	6	glass	12	3.996	18	18	12	26.1	6	12	18	0	170.1	8.1	2.6973	300.3
187427	7	glass	3.73444	1.24481	7.46888	9.95851	17.4274	18.6722	2.48963	14.9378	17.4274	1.24481	205.394	1.24481	0.414938	300
187425	1	digital	1	0.333333	62	43	24	93	1	0	8	13	54	1	0.333333	300
187425	2	digital	0	0	110	44	9	72	0	7	11	0	45	2	0.666667	300
187425	3	digital	4	1.33333	66	46	38	68	0	4	11	4	58	1	0.333333	300
187425	5	glass	3.9	1.3013	72.9	51.9	33	60	2.1	3	11.1	6	51.9	3.9	1.3013	299.7
187425	6	glass	1	0.333	55	55	49	50	2.1	1	16	1	69	1	0.333	300.3
187425	7	glass	4.95868	1.65289	44.6281	39.6694	29.7521	89.2562	0	2.47934	4.95868	2.47934	81.8182	0	0	300
230200	1	digital	7	2.33333	1	21	1	42	18	1	39	24	86	60	20	300
230200	2	digital	18	6	17	16	9	23	12	2	25	10	59	109	36.3333	300
230200	3	digital	0	0	2	6	5	27	8	6	53	0	90	103	34.3333	300
230200	4	glass	12	4	12	12	6	21	3	0	24	0	120	90	30	300
230200	5	glass	0.9	0.3	0	6	0.9	12	2.1	0	36	9	92.1	141	47	300
230200	6	glass	6	2	6	3.6	5.1	11.1	3.3	0	26.1	3.9	93	141.9	47.3	300
230200	7	glass	0	0	6	0	6	23	0	0	42	17	127	79	26.3333	300
225007	1	digital	3	1	19	52	11	7	12	2	32	3	147	12	4	300
225007	2	digital	3	1	45	41	4	2	13	10	7	1	163	11	3.66667	300
225007	3	digital	10	3.33333	17	36	11	0	6	14	71	6	123	6	2	300
225007	4	glass	33	11	45	18	0	0	3	6	33	0	162	0	0	300
225007	5	glass	15.9	5.29471	5.1	27	9	8.1	8.1	2.1	32.1	5.1	177.9	9.9	3.2967	300.3
225007	6	glass	6	1.998	15.9	30.9	46.2	6	2.1	3	42	8.1	129	11.1	3.6963	300.3
225007	7	glass	3.73444	1.24481	7.46888	9.95851	17.4274	18.6722	2.48963	14.9378	17.4274	1.24481	205.394	1.24481	0.414938	300
230197	1	digital	0	0	1	21	6	61	10	5	2	0	30	164	54.6667	300
230197	2	digital	0	0	12	2	7	49	0	9	0	1	39	181	60.3333	300
230197	3	digital	1	0.333333	1	5	12	11	1	13	55	2	33	166	55.3333	300
230197	4	glass	0	0	6	9	0	9	0	0	0	3	27	246	82	300
230197	5	glass	0	0	0.9	6	2.1	17.1	0.9	8.1	6.9	0.9	44.1	213	71	300
230197	6	glass	0	0	6.9	6	5.1	18.9	0	6.9	30	0	42	183.9	61.3614	299.7
230197	7	glass	0	0	3	0	2	29	0	5	2	0	45	214	71.3333	300
